# Antimicrobial stewardship in animal health: experience-based co-design framework to capture progress and accelerate improvement

**DOI:** 10.1101/2025.06.03.657743

**Authors:** KA Hewson, M Binet, K Richards, B Gleeson, S Adsett, G Tuckett, B Kennedy, R Jenner, J Courtice, T Batterham, SW Page, S Britton

## Abstract

Antimicrobial stewardship (AMS) is essential for mitigating antimicrobial resistance (AMR) in animal health but implementing national initiatives is challenging due to diverse influencing factors and the need for context-specific approaches. An Animal AMS Practice Group, comprised of individuals with lived experience overseeing AMS in various animal health contexts was engaged, and through an experience-based co-design approach created a comprehensive AMS Framework that captures progress and supports tangible improvements in AMS practices in each context. The Framework supported a cross-sectoral pilot assessment that helped users identify progress, areas for improvement, and contextualise antimicrobial usage and AMR data, while also motivating further AMS efforts. Despite common barriers to sharing sensitive data, participants willingly shared AMS results for benchmarking and publication. The process demonstrated that co-design coupled with peer learning and expert support are essential to ensuring AMS tools are utilised in practice. Several participants incorporated the Framework into routine practice, with some using it to drive sector-level AMS action. The resulting Framework offers an adaptable, scalable entry point for AMS efforts and a platform for setting meaningful improvement goals. It supports broader opportunities for national-level AMS assessments and strategy development.

**Impact Statement:** This research offers a practical, scalable approach to improving AMS in animal health. By embedding behaviour change into the project through an experience-based co-design process, rather than expecting it to occur afterward, veterinarians, animal managers, and other frontline professionals defined what good AMS looks like in their context and identified achievable actions to improve daily practices that aligned across diverse animal health settings.

The resulting AMS Framework provides a clear, accessible starting point for those overseeing daily AMS activities to benchmark practices, set meaningful goals, and track progress, while also informing national-level prioritisation and decision-making. This user-led model demonstrates that when AMS tools are co-developed with those who will use them and users are empowered to shape the project’s design and outputs, the resulting tools are more likely to be adopted, shared, and sustained.
