## Supplementary data 2 - comparison for "Antimicrobial stewardship in animal health: experience-based co-design framework to capture progress and accelerate improvement"

### Sheet: Animal AMS Framework
			Lloyd/page	Granick	Currie	AVMA		Key
Area	Essential/desirable	Essential						present in all compared	present in some of those compared	not present in any of those compared
Leadership	Essential	The leadership team, the person in charge or executive signs and supports a documented AMS or animal health plan/policy statement.	1	1	1	1
	Desirable	The leadership team, person in charge or executive ensures that AMS activities are integrated into quality improvement efforts and aim to achieve high standards of animal health and welfare outcomes.	1			1
	Desirable	The AMS program has senior leadership designated as point(s) of contact or champion(s) to ensure adequate resources and support for achieving program outcomes.	1	1
Implementation	Essential	A group or designated individual is responsible for implementing and overseeing the AMS plan, demonstrating ownership and influencing outcomes.	1	1	1	1
	Desirable	A dedicated individual or AMS team regularly assesses the effectiveness of the AMS program, receiving support from all levels (e.g., senior management, veterinarians, staff working in practices, on farms, and carers for animals and wildlife).		1
	Desirable	The dedicated individual or AMS team meets regularly (e.g., every six months) with the executive/leadership team to report on the AMS plan and discuss stewardship outcomes, activities, and resource needs.		1
Training	Essential	Individuals who administer and/or oversee the use of antimicrobial products within the organisation engage in learning activities relevant to AMS and enhance the knowledge of others.		1	1	1
	Desirable	Training on the responsible use of antimicrobials is conducted at least annually for the AMS team and animal health staff and used to enhance the knowledge of others through codes of practice, best practice manuals, and/or training.	1	1	1	1
	Desirable	Documented records are maintained of the education, training, skills, and experience of personnel who administer and/or oversee the use of antimicrobial products, detailing competencies, criteria, and evaluations of the effectiveness of the training.
Usage	Essential	The organisation measures the quantity of antimicrobials prescribed, dispensed, and purchased at the farm/clinic/facility level.	1	1		1
	Desirable	The organisation sets specific targets to minimise the unnecessary use of highly important antimicrobials, prioritising alternatives and exhausting these options first.	1	1		1
	Desirable	Antimicrobial use data is used to identify areas for improvement in the AMS program and drives action to enhance the appropriateness of antimicrobial use.		1		1
Prescribing guidelines	Essential	National prescribing guidelines/decision trees and veterinary expertise are used to guide antibiotic selection, dosage and route of administration.	1	1	1	1
	Desirable	Usage of and compliance with guidelines are documented.
	Desirable	An audited process is in place to evaluate the proportion of prescribing that aligns with the guidelines, and any variations documented along with the reasons.	1
Administering antimicrobials	Essential	Antibiotics are not administered to animals unless prescribed by a registered veterinarian.		1	1	1
	Desirable	improvements in appropriateness of antimicrobial usage are made based on documented results of the assessment.	1	1		1
	Desirable	A system is in place to ensure that antimicrobials given to animals are administered safely and appropriately, minimising the risk of chemical residues or physical hazards (e.g. antibiotic packaging, needles) entering the food supply chain or environment and reducing the potential for antimicrobial resistance development.	1
Prescribing process	Essential	Veterinarians establish bona fide veterinarian-client-patient relationships and determine animal health needs before supplying or using antimicrobials, as required by Australian government legislation.			1
	Desirable	Regular checks are conducted with the feed mill, farmer, carer or client to ensure compliance with the antimicrobial prescription.	1			1
	Desirable	Verification of compliance with Australian legislation and policies regarding the prescribing process is conducted through accredited third-party or verified self-assessment.	1		1
Highly important antimicrobials	Essential	Highly important antibiotics used in human medicine are not used for growth promotion, feed efficiency, weight gain, or as a first choice without justification and the results of culture and susceptibility testing.	1	1	1
Alternatives to antimicrobials	Essential	Alternatives to antimicrobials are utilised as part of good husbandry and management practices.		1		1
	Desirable	The organisation has animal health/biosecurity management/ or infection control plans that outline diagnostic and treatment practices to minimise the use of antimicrobials.		1	1	1
	Desirable	Documented evidence demonstrates that the introduction of replacements has reduced the need for antimicrobial use, without compromising animal health and welfare				1
Vaccines	Essential	Veterinary vaccines for key diseases are preferentially used to minimise disease and reduce the need for antimicrobials.				1
Refinement of administering behaviour	Essential	The organisation refines mass or indiscriminate antimicrobial administration based on modifications to practice, housing, husbandry, management, infection control, training, and other systems	1	1	1	1
	Desirable	Refinements to antimicrobial administration are based on prescribing outcomes and results.		1		1
Unused or expired antimicrobials	Essential	Compliance with safe disposal of unused or expired antibiotics and waste products is verified with those administering them (e.g., prescribing veterinarian, feed mill, farmer, carer etc.).
	Desirable	Unused or expired antimicrobials are appropriately disposed of following Australian legislative requirements for waste disposal of veterinary chemicals.	1	1
	Desirable	Any antimicrobials given to animals are administered safely and appropriately to minimise the risk of residues entering the environment.	1
Diagnostic testing	Essential	Microbiological culture and/or other diagnostic tools are utilised to guide clinical decisions regarding the use of antibiotics.		1	1	1
	Desirable	Results of susceptibility testing influence the selection of antimicrobials.		1	1
	Desirable	Data and information from point-of-care (penside) and laboratory tests directly inform practice changes and early warnings at the sector level, facilitating improvements in sector-level antimicrobial prescribing and management practices.				1
	Desirable	Collaborative AMR/susceptibility data sharing among stakeholders within the sector enhances these efforts.				1
Surveillance	Essential	Antimicrobial resistance surveillance is conducted, reviewed and the results are shared with the prescriber, supervising veterinarian, and other relevant parties.	1			1
	Desirable	AMR surveillance informs the progress and outcomes of the AMS program and the objectives of the AMS plan.	1	1
	Desirable	Documentation related to surveillance is reviewed and audited, with the AMR surveillance results publicly available.
Record keeping	Essential	Treatment records are documented with details regarding the dose rate, planned duration, indication for antimicrobial treatment, and any adverse reactions or decline in efficacy of a previously effective antimicrobial.		1
	Desirable	All antimicrobials supplied are labelled, and full records of prescription, supply, or use are kept in compliance with relevant legislation or for at least three years or longer if required by law.
	Desirable	Outcomes of therapy are documented, including the percentage of success, relapse, retreatment, animals that died, and antimicrobial wastage.				1
Long term AMS objectives	Essential	Animal health plans incorporate long-term AMS objectives and strategies, which are regularly reviewed and updated based on feedback and interventions, aimed at enhancing animal health and welfare.				1
Evaluation of AMS program performance	Essential	The group or designated individual that is responsible for AMS conducts a regular (e.g. annual) evaluation of program performance, identifies areas for improvement, and implements actions to enhance the appropriateness of antimicrobial prescribing and use.	1	1		1
	Desirable	Regular auditing and evaluation of the AMS program is conducted, with documented evidence of progress and areas for improvement.				1
	Desirable	Regular reporting of AMS assessments and progress is provided to leadership/executive levels, and this information is publicly available.				1
Assessment	Essential	The organisation regularly assesses processes and/or methods that reduce the need for antimicrobials, such as biosecurity, infection, prevention and control measures.				1
	Desirable	Improvements in appropriateness of antimicrobial usage are made based on documented results of the assessment.	1	1
		Number	21	25	13	28
		Proportion covered	0.4375	0.520833	0.270833	0.583333

### Sheet: Lloyd Page
Principal elements in the establishment of an effective veterinary AMS framework	https://journals.asm.org/doi/10.1128/microbiolspec.arba-0023-2017	Animal AMS Assessment framework reference
Core elements	1. Generate enthusiasm, commitment, and support among senior management	The AMS program has senior leadership designated as point(s) of contact or champion(s) to ensure adequate resources and support for achieving program outcomes.
	2. Identify resistance patterns and antimicrobial use in treated animals	Antimicrobial resistance surveillance is conducted, reviewed and the results are shared with the prescriber, supervising veterinarian, and other relevant parties.	The organisation measures the quantity of antimicrobials prescribed, dispensed, and purchased at the farm/clinic/facility level.
	3. Select priority areas and devise intervention plans	The group or designated individual that is responsible for AMS conducts a regular (e.g. annual) evaluation of program performance, identifies areas for improvement, and implements actions to enhance the appropriateness of antimicrobial prescribing and use.
	4. Determine how progress and success will be measured	The group or designated individual that is responsible for AMS conducts a regular (e.g. annual) evaluation of program performance, identifies areas for improvement, and implements actions to enhance the appropriateness of antimicrobial prescribing and use.
	5. Implement at least one readily achievable policy or practice of improved antimicrobial use to allow the group to experience early success	A group or designated individual is responsible for implementing and overseeing the AMS plan, demonstrating ownership and influencing outcomes.	A dedicated individual or AMS team regularly assesses the effectiveness of the AMS program, receiving support from all levels (e.g., senior management, veterinarians, staff working in practices, on farms, and carers for animals and wildlife).	The dedicated individual or AMS team meets regularly (e.g., every six months) with the executive/leadership team to report on the AMS plan and discuss stewardship outcomes, activities, and resource needs.
	6. Implement quantitative and qualitative measurement of prescribing practice, including self-audit, if appropriate	Verification of compliance with Australian legislation and policies regarding the prescribing process is conducted through accredited third-party or verified self-assessment.	Improvements in appropriateness of antimicrobial usage are made based on documented results of the assessment.	An audited process is in place to evaluate the proportion of prescribing that aligns with the guidelines, and any variations documented along with the reasons.
	7. Customize the AMS plan to serve the special needs of each practice or other operation	The leadership team, person in charge or executive ensures that AMS activities are integrated into quality improvement efforts and aim to achieve high standards of animal health and welfare outcomes.
	8. Provide educational resources and access to expertise on optimizing antimicrobial prescribing	Training on the responsible use of antimicrobials is conducted at least annually for the AMS team and animal health staff and used to enhance the knowledge of others through codes of practice, best practice manuals, and/or training.
AMS goals	1. Ensure that each patient receives the most appropriate treatment: the right drug, at the right time, at the right dose for the right duration by the right route of delivery (5 rights)	National prescribing guidelines/decision trees and veterinary expertise are used to guide antibiotic selection, dosage and route of administration.	improvements in appropriateness of antimicrobial usage are made based on documented results of the assessment.
	2. Eliminate antimicrobial overuse and misuse	The organisation refines mass or indiscriminate antimicrobial administration based on modifications to practice, housing, husbandry, management, infection control, training, and other systems	The organisation sets specific targets to minimise the unnecessary use of highly important antimicrobials, prioritising alternatives and exhausting these options first.
	3. Minimize the selection, maintenance, and dissemination of antimicrobial resistance	A system is in place to ensure that antimicrobials given to animals are administered safely and appropriately, minimising the risk of chemical residues or physical hazards (e.g. antibiotic packaging, needles) entering the food supply chain or environment and reducing the potential for antimicrobial resistance development.	Unused or expired antimicrobials are appropriately disposed of following Australian legislative requirements for waste disposal of veterinary chemicals.	Any antimicrobials given to animals are administered safely and appropriately to minimise the risk of residues entering the environment.
Key strategies	1. Implement clinical guidelines that take into account local microbiology and susceptibility patterns	Antimicrobial resistance surveillance is conducted, reviewed and the results are shared with the prescriber, supervising veterinarian, and other relevant parties.	AMR surveillance informs the progress and outcomes of the AMS program and the objectives of the AMS plan.
	2. Establish formulary restriction and approval systems that restrict later generation and critically important antimicrobials to patients where clinical need is justified	Highly important antibiotics used in human medicine are not used for growth promotion, feed efficiency, weight gain, or as a first choice without justification and the results of culture and susceptibility testing.
	3. Review antimicrobial prescribing with intervention and direct feedback to the prescriber	The group or designated individual that is responsible for AMS conducts a regular (e.g. annual) evaluation of program performance, identifies areas for improvement, and implements actions to enhance the appropriateness of antimicrobial prescribing and use.	Regular checks are conducted with the feed mill, farmer, carer or client to ensure compliance with the antimicrobial prescription.	Antimicrobial resistance surveillance is conducted, reviewed and the results are shared with the prescriber, supervising veterinarian, and other relevant parties.
	4. Ensure that the clinical microbiology laboratory uses selective reporting of susceptibility results that is consistent with clinical guidelines	Relates to the laboratory, not those overseeing AMS
Success factors	1. Presence of a motivated team leader	The leadership team, the person in charge or executive signs and supports a documented AMS or animal health plan/policy statement.	The leadership team, person in charge or executive ensures that AMS activities are integrated into quality improvement efforts and aim to achieve high standards of animal health and welfare outcomes.	The AMS program has senior leadership designated as point(s) of contact or champion(s) to ensure adequate resources and support for achieving program outcomes.
	2. Motivated team sharing responsibility for GSP	A group or designated individual is responsible for implementing and overseeing the AMS plan, demonstrating ownership and influencing outcomes.
	3. AMS program tailored to local context	The leadership team, the person in charge or executive signs and supports a documented AMS or animal health plan/policy statement.
	4. Credibility established by demonstrating early success	Not measurable or actionable as 'credibility' is dependent on the perception of those outside the AMS team making judgements regarding success

### Sheet: Granick
https://pubmed.ncbi.nlm.nih.gov/39270725/	Animal AMS Assessment framework reference
Form an AS committee	A group or designated individual is responsible for implementing and overseeing the AMS plan, demonstrating ownership and influencing outcomes.
Identify AS Champion(s)	A group or designated individual is responsible for implementing and overseeing the AMS plan, demonstrating ownership and influencing outcomes.
Define AS responsibilities for AS Champion(s) and other staff	A group or designated individual is responsible for implementing and overseeing the AMS plan, demonstrating ownership and influencing outcomes.
Publicly announce commitment to AS to clients, staff, veterinarians, and other partners	Regular reporting of AMS assessments and progress is provided to leadership/executive levels, and this information is publicly available.
Actively promote responsible AU to clients and public	context-specific
Define (and redefine) hospital AS priorities	Improvements in appropriateness of antimicrobial usage are made based on documented results of the assessment.	A dedicated individual or AMS team regularly assesses the effectiveness of the AMS program, receiving support from all levels (e.g., senior management, veterinarians, staff working in practices, on farms, and carers for animals and wildlife).
Draft AS policies and implementation plans	The leadership team, the person in charge or executive signs and supports a documented AMS or animal health plan/policy statement.	A group or designated individual is responsible for implementing and overseeing the AMS plan, demonstrating ownership and influencing outcomes.
Establish institutional support (e.g., financial, time)	The AMS program has senior leadership designated as point(s) of contact or champion(s) to ensure adequate resources and support for achieving program outcomes.
Educate clients on the importance of preventative care	context-specific
Design and implement, and then monitor, regularly review, and update detailed written infection prevention and control plans	The organisation has animal health/biosecurity management/ or infection control plans that outline diagnostic and treatment practices to minimise the use of antimicrobials.
Develop prevention protocols for high-priority conditions	The organisation has animal health/biosecurity management/ or infection control plans that outline diagnostic and treatment practices to minimise the use of antimicrobials.
Identify barriers to adopting infection prevention strategies	The group or designated individual that is responsible for AMS conducts a regular (e.g. annual) evaluation of program performance, identifies areas for improvement, and implements actions to enhance the appropriateness of antimicrobial prescribing and use.
Make infection prevention and control resources and supplies readily available	context-specific
Provide clinical guidance for responsible AU, including utilization of consensus-driven guidelines	Individuals who administer and/or oversee the use of antimicrobial products within the organisation engage in learning activities relevant to AMS and enhance the knowledge of others.	National prescribing guidelines/decision trees and veterinary expertise are used to guide antibiotic selection, dosage and route of administration.
Develop facility-specific prescribing protocols based on published guidelines	National prescribing guidelines/decision trees and veterinary expertise are used to guide antibiotic selection, dosage and route of administration.	improvements in appropriateness of antimicrobial usage are made based on documented results of the assessment.
Have available AU consultations with specialist (e.g., microbiologist, pharmacist, other)
Develop protocols for use of clinical diagnostics (e.g., recommendation of only promoting urine cultures after urinalysis for patients with clinical signs)	Microbiological culture and/or other diagnostic tools are utilised to guide clinical decisions regarding the use of antibiotics.
Review available hospital antimicrobials, and identify opportunities for formulary-level AS action (e.g., prescribing tiers, formulary restriction)	Highly important antibiotics used in human medicine are not used for growth promotion, feed efficiency, weight gain, or as a first choice without justification and the results of culture and susceptibility testing.
Pre-authorization requirement for certain antibiotics	Antibiotics are not administered to animals unless prescribed by a registered veterinarian.
Implement workflow interventions to reduce unnecessary AU prescribing (e.g., AU time out, prescribing algorithms, decision support for drug selection in medical records)	The organisation refines mass or indiscriminate antimicrobial administration based on modifications to practice, housing, husbandry, management, infection control, training, and other systems	Refinements to antimicrobial administration are based on prescribing outcomes and results.	The organisation sets specific targets to minimise the unnecessary use of highly important antimicrobials, prioritising alternatives and exhausting these options first.
Promote use of alternative case management and therapeutic options to reduce the need for systemic antibiotics when appropriate	Alternatives to antimicrobials are utilised as part of good husbandry and management practices.	The organisation has animal health/biosecurity management/ or infection control plans that outline diagnostic and treatment practices to minimise the use of antimicrobials.
Record the indication(s) for antimicrobials in patient medical records and client communications	Treatment records are documented with details regarding the dose rate, planned duration, indication for antimicrobial treatment, and any adverse reactions or decline in efficacy of a previously effective antimicrobial.
Assess compliance with AS actions/programmatic initiatives	The group or designated individual that is responsible for AMS conducts a regular (e.g. annual) evaluation of program performance, identifies areas for improvement, and implements actions to enhance the appropriateness of antimicrobial prescribing and use.
Critically assess the need for prophylactic AU, as well as selection and duration	The organisation refines mass or indiscriminate antimicrobial administration based on modifications to practice, housing, husbandry, management, infection control, training, and other systems	Antimicrobial use data is used to identify areas for improvement in the AMS program and drives action to enhance the appropriateness of antimicrobial use.
Track overall AU	The organisation measures the quantity of antimicrobials prescribed, dispensed, and purchased at the farm/clinic/facility level.
Report overall AU	The dedicated individual or AMS team meets regularly (e.g., every six months) with the executive/leadership team to report on the AMS plan and discuss stewardship outcomes, activities, and resource needs.
Track AU prescribing for priority conditions (e.g., lower urinary tract infections, community acquired respiratory tract disease)	Antimicrobial use data is used to identify areas for improvement in the AMS program and drives action to enhance the appropriateness of antimicrobial use.	improvements in appropriateness of antimicrobial usage are made based on documented results of the assessment.	The organisation has animal health/biosecurity management/ or infection control plans that outline diagnostic and treatment practices to minimise the use of antimicrobials.
Report AU prescribing for priority conditions (e.g., to hospital leadership, staff)	The dedicated individual or AMS team meets regularly (e.g., every six months) with the executive/leadership team to report on the AMS plan and discuss stewardship outcomes, activities, and resource needs.
Review appropriateness of prescribing for priority conditions (e.g., with individual clinicians, at AS committee meetings)	Antimicrobial use data is used to identify areas for improvement in the AMS program and drives action to enhance the appropriateness of antimicrobial use.	Refinements to antimicrobial administration are based on prescribing outcomes and results.
Document AMR trends	AMR surveillance informs the progress and outcomes of the AMS program and the objectives of the AMS plan.
Engage with veterinary diagnostic laboratories to provide facility or regional antibiograms
Assess how often samples are submitted for culture and susceptibility testing	Results of susceptibility testing influence the selection of antimicrobials.
Communicate with pet owners about AMR and other potential harms of AU (e.g., client handouts, waiting room posters)	context-specific
Provide information to clients about proper medication disposal	Unused or expired antimicrobials are appropriately disposed of following Australian legislative requirements for waste disposal of veterinary chemicals.
Provide all-staff training on hospital AS practice and policy	Individuals who administer and/or oversee the use of antimicrobial products within the organisation engage in learning activities relevant to AMS and enhance the knowledge of others.
Make continuing education related to AS available to hospital personnel	Individuals who administer and/or oversee the use of antimicrobial products within the organisation engage in learning activities relevant to AMS and enhance the knowledge of others.	Training on the responsible use of antimicrobials is conducted at least annually for the AMS team and animal health staff and used to enhance the knowledge of others through codes of practice, best practice manuals, and/or training.
reporting Au not clear what that means, but this was discussed at length in the AMS Practise Group who would consider AMU reporting to be part of the overall AMS plan/report
the AMS framework captures external obligations beyond communications e.g. enviro, waste, sharing AMR data, compliance with prescribing
specialist consultations, not something they'd consider day to day

### Sheet: Currie
https://bvajournals.onlinelibrary.wiley.com/doi/10.1136/vr.104639 (Consolidated list from tables 2 - 6)	Animal AMS Assessment framework reference
Consistently applying optimal prescribing practice (eg, correct dosing of most appropriate antibiotic only when essential and clinically indicated for identified infection; avoiding broad-spectrum antibiotics; reducing prophylactic use)	Antibiotics are not administered to animals unless prescribed by a registered veterinarian.	Highly important antibiotics used in human medicine are not used for growth promotion, feed efficiency, weight gain, or as a first choice without justification and the results of culture and susceptibility testing.	The organisation refines mass or indiscriminate antimicrobial administration based on modifications to practice, housing, husbandry, management, infection control, training, and other systems	Microbiological culture and/or other diagnostic tools are utilised to guide clinical decisions regarding the use of antibiotics.
Effective communication between veterinarians and clients around appropriate use of antimicrobials	Individuals who administer and/or oversee the use of antimicrobial products within the organisation engage in learning activities relevant to AMS and enhance the knowledge of others.
Accessible veterinary training and Continuing Professional Development (eg, free, on-line provision)	Individuals who administer and/or oversee the use of antimicrobial products within the organisation engage in learning activities relevant to AMS and enhance the knowledge of others.	Training on the responsible use of antimicrobials is conducted at least annually for the AMS team and animal health staff and used to enhance the knowledge of others through codes of practice, best practice manuals, and/or training.
Working in a culture of adherence to recognised professional guidelines in practice-based teams	National prescribing guidelines/decision trees and veterinary expertise are used to guide antibiotic selection, dosage and route of administration.	A group or designated individual is responsible for implementing and overseeing the AMS plan, demonstrating ownership and influencing outcomes.
Good infection control processes in use in the practice setting	The organisation has animal health/biosecurity management/ or infection control plans that outline diagnostic and treatment practices to minimise the use of antimicrobials.
Greater use by veterinarians of available diagnostic testing for culture and sensitivity	Microbiological culture and/or other diagnostic tools are utilised to guide clinical decisions regarding the use of antibiotics.	Results of susceptibility testing influence the selection of antimicrobials.
The commercial context of veterinary practice (ie, veterinarian is reliant on continued pet owner custom) may impede effective antimicrobial stewardship	context-specific
Professional regulation of prescribing practice (RCVS and PSS)	context-specific
Clear national guidelines and decision support tools for veterinary practice	National prescribing guidelines/decision trees and veterinary expertise are used to guide antibiotic selection, dosage and route of administration.
Practice-level antimicrobial policies in place	The leadership team, the person in charge or executive signs and supports a documented AMS or animal health plan/policy statement.
Local (or national) clinical audits of antimicrobial usage with feedback to veterinarians	Verification of compliance with Australian legislation and policies regarding the prescribing process is conducted through accredited third-party or verified self-assessment.
Promote the use of diagnostic sensitivity testing	Results of susceptibility testing influence the selection of antimicrobials.
Help for veterinarians to manage client expectations	context-specific
Mass media campaign approach to client and public education on AMR in pets	outside control of those overseeing AMS daily
A trusting relationship where the client accepts advice not to use antimicrobials	Veterinarians establish bona fide veterinarian-client-patient relationships and determine animal health needs before supplying or using antimicrobials, as required by Australian government legislation.
experts from UK-based veterinary policymakers, university academics and leaders of professional bodies.

### Sheet: AVMA
https://www.avma.org/resources-tools/avma-policies/antimicrobial-stewardship-definition-and-core-principles	Animal AMS Assessment framework reference
Engage all practice members and relevant stakeholders in the stewardship effort.	context-specific
Develop stewardship plans that incorporate dedication to and accountability for disease prevention and that also optimize the prescribing, administration, and oversight of antimicrobial drugs.	The leadership team, the person in charge or executive signs and supports a documented AMS or animal health plan/policy statement.	The leadership team, person in charge or executive ensures that AMS activities are integrated into quality improvement efforts and aim to achieve high standards of animal health and welfare outcomes.	A group or designated individual is responsible for implementing and overseeing the AMS plan, demonstrating ownership and influencing outcomes.
Identify high-priority conditions that are commonly treated with antimicrobial drugs on which to focus stewardship efforts.	The organisation measures the quantity of antimicrobials prescribed, dispensed, and purchased at the farm/clinic/facility level.	Antimicrobial use data is used to identify areas for improvement in the AMS program and drives action to enhance the appropriateness of antimicrobial use.
Demonstrate commitment to systematically assessing the outcomes of antimicrobial drug therapy.	Data and information from point-of-care (penside) and laboratory tests directly inform practice changes and early warnings at the sector level, facilitating improvements in sector-level antimicrobial prescribing and management practices.	Collaborative AMR/susceptibility data sharing among stakeholders within the sector enhances these efforts.
Identify one or more individuals to lead the stewardship plan and provide accountability.	A group or designated individual is responsible for implementing and overseeing the AMS plan, demonstrating ownership and influencing outcomes.
Identify barriers to improving disease prevention.	The organisation has animal health/biosecurity management/ or infection control plans that outline diagnostic and treatment practices to minimise the use of antimicrobials.	Veterinary vaccines for key diseases are preferentially used to minimise disease and reduce the need for antimicrobials.
Work with clients to adopt preventive and management strategies to minimize the need for antimicrobial drugs. These strategies include animal husbandry and hygiene, biosecurity and infection control, nutrition, and vaccination programs.	Documented evidence demonstrates that the introduction of replacements has reduced the need for antimicrobial use, without compromising animal health and welfare	The organisation refines mass or indiscriminate antimicrobial administration based on modifications to practice, housing, husbandry, management, infection control, training, and other systems	Alternatives to antimicrobials are utilised as part of good husbandry and management practices.	Animal health plans incorporate long-term AMS objectives and strategies, which are regularly reviewed and updated based on feedback and interventions, aimed at enhancing animal health and welfare.	The organisation regularly assesses processes and/or methods that reduce the need for antimicrobials, such as biosecurity, infection, prevention and control measures.
Consider alternatives to antimicrobial drugs.	Alternatives to antimicrobials are utilised as part of good husbandry and management practices.
Identify barriers to appropriate antimicrobial prescribing and usage.	The group or designated individual that is responsible for AMS conducts a regular (e.g. annual) evaluation of program performance, identifies areas for improvement, and implements actions to enhance the appropriateness of antimicrobial prescribing and use.	Regular auditing and evaluation of the AMS program is conducted, with documented evidence of progress and areas for improvement.
Use an evidence-based approach for making a diagnosis and determining whether an antimicrobial drug is indicated.	Microbiological culture and/or other diagnostic tools are utilised to guide clinical decisions regarding the use of antibiotics.
Make an informed selection of an appropriate antimicrobial drug and regimen.	National prescribing guidelines/decision trees and veterinary expertise are used to guide antibiotic selection, dosage and route of administration.	Antibiotics are not administered to animals unless prescribed by a registered veterinarian.
Refer to relevant veterinary medical guidelines for judicious therapeutic use.	National prescribing guidelines/decision trees and veterinary expertise are used to guide antibiotic selection, dosage and route of administration.
Assess outcomes of antimicrobial use.	improvements in appropriateness of antimicrobial usage are made based on documented results of the assessment.	Refinements to antimicrobial administration are based on prescribing outcomes and results.	Outcomes of therapy are documented, including the percentage of success, relapse, retreatment, animals that died, and antimicrobial wastage.
Encourage development of a program for the evaluation of antimicrobial drug prescribing at the veterinary-practice or aggregated levels.	The organisation measures the quantity of antimicrobials prescribed, dispensed, and purchased at the farm/clinic/facility level.	The group or designated individual that is responsible for AMS conducts a regular (e.g. annual) evaluation of program performance, identifies areas for improvement, and implements actions to enhance the appropriateness of antimicrobial prescribing and use.
Ensure that feedback is provided to veterinarians.	Antimicrobial resistance surveillance is conducted, reviewed and the results are shared with the prescriber, supervising veterinarian, and other relevant parties.	Regular checks are conducted with the feed mill, farmer, carer or client to ensure compliance with the antimicrobial prescription.
Support analyzing and sharing of antimicrobial drug use data while preserving veterinarian-client confidentiality.	Regular reporting of AMS assessments and progress is provided to leadership/executive levels, and this information is publicly available.	The organisation sets specific targets to minimise the unnecessary use of highly important antimicrobials, prioritising alternatives and exhausting these options first.	Antimicrobial use data is used to identify areas for improvement in the AMS program and drives action to enhance the appropriateness of antimicrobial use.
Engage clients to identify barriers to implementation of stewardship programs and to evaluate antimicrobial storage, administration, and other use practices.	context-specific; though areas in Animal AMS Framework cover these elements broadly
Make resources available and encourage the development of expertise in antimicrobial stewardship.	Individuals who administer and/or oversee the use of antimicrobial products within the organisation engage in learning activities relevant to AMS and enhance the knowledge of others.	Training on the responsible use of antimicrobials is conducted at least annually for the AMS team and animal health staff and used to enhance the knowledge of others through codes of practice, best practice manuals, and/or training.
Keep up-to-date on strategies for disease prevention, use of antimicrobial alternatives, and selecting and using antimicrobial drugs.	Individuals who administer and/or oversee the use of antimicrobial products within the organisation engage in learning activities relevant to AMS and enhance the knowledge of others.	Training on the responsible use of antimicrobials is conducted at least annually for the AMS team and animal health staff and used to enhance the knowledge of others through codes of practice, best practice manuals, and/or training.	The organisation regularly assesses processes and/or methods that reduce the need for antimicrobials, such as biosecurity, infection, prevention and control measures.
Critically appraise and then implement appropriate existing clinical guidelines for antimicrobial use.	National prescribing guidelines/decision trees and veterinary expertise are used to guide antibiotic selection, dosage and route of administration.
Provide client education on antimicrobial stewardship, including conditions when antimicrobial drugs are not needed.	context-specific
Support research on antimicrobial drug use and resistance.
the framework splits out specific things instead of grouping them. More practical
could've include research support given this fits with 'benefits to broader industry' but not a day-to-day AMS task consideration which may be why it wasn’t considered
makes sense that those with a practical focus would develop something that was highly practically focused in terms of areas covered but also the structure of the output
